# Widespread inhibitory projections from the cerebellar interposed nucleus

**DOI:** 10.1101/2020.12.31.425011

**Authors:** Elena N. Judd, Samantha M. Lewis, Abigail L. Person

## Abstract

The cerebellum consists of parallel parasagittal modules that contribute to diverse behaviors, spanning motor to cognitive. Recent work employing cell-type specific tracing has identified circumscribed output channels of the cerebellar nuclei that could confer tight functional specificity. These studies have largely focused on excitatory projections of the cerebellar nuclei, however, leaving open the question of whether inhibitory neurons also constitute multiple output modules. We mapped output and input patterns to intersectionally restricted cell types of the interposed and adjacent interstitial nuclei. In contrast to the widespread assumption of primarily excitatory outputs and restricted inferior olive-targeting inhibitory output, we found that inhibitory neurons from this region ramified widely within the brainstem, targeting both motor- and sensory-related nuclei, distinct from excitatory output targets. Despite differences in output targeting, monosynaptic rabies tracing revealed largely shared afferents to both cell classes. We discuss the potential novel functional roles for inhibitory outputs in the context of cerebellar theory.
