## Supplemental Table 3 for "Widespread inhibitory projections from the cerebellar interposed nucleus"

### Sheet: BytheNumbers
Column1	Vgat-Cre	Vgat-Cre2	Gad1-Cre	Ntsr1-Cre	Ntsr1-Cre2	Vglut2-Cre
Animal	1	2	1	1	2	1
# Cells Analyzed	162	72	69	89	43	179
# Cells Vglut2+	3	1	9	82	37	178
# Cells Vgat+	159	71	60	9	6	3
Total Number of Cells Analyzed across all animals	234		69	133		179

### Sheet: By Proportion
Column1	Vgat-Cre	Vgat-Cre2	Gad1-Cre	Ntsr1-Cre	Ntsr1-Cre2	Vglut2-Cre
Animal	1	2	1	1	2	1
Prop. Cells Vglut2+	0.0185185	0.0138889	0.130435	0.921348	0.860465	0.994413
Prop. Cells Vgat+	0.981481	0.986111	0.869565	0.101124	0.139534	0.0167598
Average Prop. Vglut2+	0.0162037			0.890907
Average Prop. Vgat+	0.983796			0.120329
