## Supplemental Table 2 for "Widespread inhibitory projections from the cerebellar interposed nucleus"

### Sheet: Sheet1
	Vglut2 Specimens						Vgat Specimens
	1		2		3		1		2		3
	ipsi	contra	ipsi	contra	ipsi	contra	ipsi	contra	ipsi	contra	ipsi	contra
CbN Starters
IN	252		63		93		204		276		54
MN	19		0		4		11		19		7
LN	107		4		27		13		58		0
icgs	11		7		22		70		136		5
SUV	19		0		19		6		47		9
PB	0		0		14		0		2		3
LAV	10		0		0		0		0		0
Y	1		2		1		0		0		0
CbCtx
1	0		0		1
2	11		9		31		31		54		37
3	29		9		36		38		165		72
4/5	170		47		29		200		300		170
6	45		8		6		5		5		3
7	5		0		4		2		0		0
8	47		3		4		71		102		31
9	54		83		15		177		260		102
10	24		3		5		0		14		16
Fl	17		16		0		62		99		51
PFl	171		100		50		144		148		9
PM	26		83		3		85		232		10
Cop	34		23		45		113		93		8
Cr1	323		119		99		343		584		55
Cr2	81		168		2		45		221		1
Sim	97		68		2		179		344		44
Motor
IN	191	3	19	2	50	1	34	8	374	18	433	12
TRN	94	88	6	9	10	4	343	452	589	879	15	28
SUV	163	34	4	2	17	0	111	36	208	58	290	39
MV	162	99	7	13	9	1	146	123	329	409	168	216
PRN	156	152	7	2	6	1	290	190	137	58	51	41
PAG	64	9	0	2	1	1	211	37	113	44	74	13
V	8	9	5	0	2	0	130	21	286	27	14	8
LN	125	3	6	0	18	0	95	1	269	0	29	0
SPIV	72	29	13	7	4	1	130	203	136	226	69	213
MRN	81	27	4	1	0	3	198	43	79	70	43	16
GRN	79	68	4	3	2	0	114	147	93	96	88	70
IRN	112	54	0	2	6	2	138	172	74	179	59	124
icgs	21	2	5	0	10	0	44	5	129	13	92	8
PARN	74	13	0	0	6	1	128	93	47	47	22	29
LRN	24	11	0	0	0	0	64	300	90	315	27	274
LAV	63	34	1	1	5	1	36	23	115	60	27	31
PCG	14	3	2	0	1	0	77	11	67	13	20	2
PG	2	8	2	2	8	1	47	126	119	196	4	25
MN	140	124	3	2	8	9	20	128	52	231	46	128
IO	1	3	0	0	0	0	14	0	58	3	24	6
PRP	17	32	4	4	0	0	33	33	62	114	9	16
XII	7	6	1	0	0	0	46	42	16	24	16	14
MDRNv	10	10	0	1	0	0	10	21	68	88	7	18
SC	16	37	1	4	4	4	35	58	14	17	11	37
Y	10	0	1	0	7	0	10	5	45	19	11	5
MARN	17	2	0	0	0	0	25	15	6	15	16	10
RR	9	0	0	0	0	0	34	8	15	3	4	5
PGRN i	11	6	0	1	0	0	36	18	0	5	8	24
PGRN d	6	13	1	1	0	0	18	24	14	36	8	9
SNC	5	0	0	0	0	0	21	4	9	0	6	0
SUT	5	2	0	0	2	0	27	7	5	9	4	0
MDRNd	17	6	2	1	1	0	24	27	8	19	4	76
X	10	1	0	0	0	0	7	10	18	9	9	7
EW	2	1	0	0	0	0	7	7	14	12	7	4
RN	2	19	0	1	0	1	0	64	2	140	6	35
CUN	3	1	0	0	0	0	5	5	3	0	2	0
SNR	2	0	0	1	0	0	3	1	5	0	1	0
III	0	0	0	0	0	0	8	2	0	0	0	2
STN	1	1	0	0	0	0	2	0	1	0	2	0
NPC	1	1	0	0	0	0	4	1	0	0	1	1
VII	0	1	0	0	0	0	1	2	0	0	2	0
VI	0	0	0	0	0	0	2	1	0	0	0	0
OP	0	0	0	0	0	0	1	0	0	0	0	0
APN	0	0	0	0	1	0	0	0	0	0	0	0
PPY	1	0	0	0	0	0	0	1	0	2	0	0
MOp	0	1	0	0	0	0	0	0	0	1	0	0
Mixed
ZI	11	2	0	1	0	0	13	2	23	2	9	0
Sensory
PB	158	11	3	0	21	2	180	22	145	22	328	4
PSV	19	3	5	0	0	0	93	9	151	40	119	8
SPVo	41	4	1	1	2	0	32	4	36	4	27	4
SPVi	77	3	1	2	4	2	16	69	36	92	28	86
CU	32	10	4	3	3	0	16	40	25	56	10	38
SPVc	20	1	0	0	1	0	19	18	4	52	5	36
NTS	10	4	3	3	0	1	21	32	9	6	1	3
ECU	19	1	2	4	0	0	8	66	12	77	7	79
DCO	3	1	1	0	0	0	10	1	11	4	5	0
POR	2	1	0	0	0	0	17	16	3	0	0	0
IC	4	2	0	0	1	1	10	5	4	1	1	1
NLL	7	4	0	0	0	2	10	4	0	0	0	0
VCO	1	0	0	0	0	0	6	1	2	1	1	0
SSp	1	1	0	0	0	0	0	0	7	2	1	0
Gr	6	3	1	0	0	0	0	1	0	0	1	0
AUDp	0	1	0	0	0	0	0	0	0	0	1	0
AIP	0	0	0	0	0	0	0	0	1	0	0	0
SSs	0	1	0	0	0	0	0	0	0	0	0	0
MEV	11	10	0	0	0	0	0	0	0	0	0	0
Modulatory/ affective
CEA	7	0	0	0	0	0	60	2	16	0	33	0
RM	7	6	1	0	1	0	60	22	33	21	12	8
LHA	16	2	0	0	0	0	15	4	28	4	22	0
DR	4	1	0	0	0	1	31	8	29	13	10	4
CS	8	0	0	0	0	0	28	30	48	40	1	0
VTA	10	1	0	2	1	1	30	11	6	4	6	6
LC	9	1	0	0	0	0	21	1	14	1	0	1
PPN	8	4	0	0	0	1	15	3	4	3	8	0
RPO	0	0	0	0	0	0	6	1	3	2	1	5
NI	0	0	0	0	0	0	5	0	0	0	3	0
SLC	0	0	0	0	0	0	7	0	1	0	1	1
SLD	7	2	0	0	1	0	1	0	1	1	3	0
RL	2	0	0	0	0	0	5	1	0	0	0	0
RO	0	1	0	0	0	0	4	2	1	2	0	0
PH	1	2	0	0	0	0	0	0	0	0	3	1
ARH	0	0	0	0	0	0	0	0	0	0	2	0
PVI	0	0	0	0	0	0	0	0	0	0	2	0
BA	0	0	0	0	0	0	0	0	0	0	2	0
CLI	0	0	0	0	0	0	3	3	0	0	0	0
SBPV	0	0	0	0	0	0	0	0	0	0	1	0
MM	1	0	0	0	0	0	0	1	1	0	0	0
LGd	0	0	0	0	0	0	0	1	0	0	0	0
PO	0	1	0	0	0	0	0	0	0	0	0	1
IPN	2	0	0	0	0	0	0	0	0	0	0	0
